# High-throughput cultivation and isolation of environmental anaerobes using selectively permeable hydrogel capsules

**DOI:** 10.1101/2025.05.06.652511

**Authors:** Hugo Sallet, Marion Calvo, Matteo Titus, Nicolas Jacquemin, Karin Lederballe Meibom, Rizlan Bernier-Latmani

## Abstract

Over the past two decades, metagenomics has greatly expanded our understanding of microbial phylogenetic and metabolic diversity. However, most microbial taxa remain uncultured, hindering research and biotechnological applications. Isolating environmental anaerobes using traditional methods is particularly cumbersome and low throughput. Here, we present a novel, high-throughput approach for the cultivation and isolation of anaerobes, which involves trapping and growing single microbes within selectively permeable hydrogel capsules followed by fluorescence-activated cell sorting to distribute compartmentalized isolates into liquid medium for further growth. We show that diverse anaerobes can grow within capsules and that slower-growing ones (e.g. methanogens) can be enriched with this platform. We also applied this approach to isolate anaerobes from soil, including strains of the sulfate-reducing bacteria *Desulfovibrio desulfuricans* and *Nitratidesulfovibrio vulgaris*. Overall, this work introduces a robust, high-throughput alternative to traditional techniques for isolating environmental anaerobes and expands the emerging set of microfluidics-based tools for the cultivation of novel taxa.
