## Supplementary Table 2 for "High-throughput cultivation and isolation of environmental anaerobes using selectively permeable hydrogel capsules"

### Sheet: Sheet1
genome_id	Completeness	Contamination	Domain	Phylum	Class	Order	Family	Genus	Species	Dissimilatory sulfate reduction, sulfate => H2S	Reductive acetyl-CoA pathway (Wood-Ljungdahl pathway)	Cytochrome c oxidase, prokaryotes	Methanogenesis, CO2 => methane	Methanogenesis, acetate => methane	Methanogenesis, methanol => methane	Methanogenesis, methylamine/dimethylamine/trimethylamine => methane	Acetyl-CoA pathway, CO2 => acetyl-CoA
bin1	100	1.35	Bacteria	Bacillota_A	Clostridia	Clostridiales	Clostridiaceae	Clostridium	Clostridium chromiireducens	M00596+02	M00377+01, M00377+02, M00377+03	#N/A	#N/A	#N/A	#N/A	#N/A	#N/A
bin10	80.93	2.57	Bacteria	Bacteroidota	Bacteroidia	Bacteroidales	UBA932	Bact-08		#N/A	M00377+03, M00377+04	#N/A	#N/A	#N/A	#N/A	#N/A	#N/A
bin100	94.44	2.34	Bacteria	Bacillota_A	Clostridia	Eubacteriales	Alkalibacteraceae	Alkalibaculum_A		#N/A	M00377+01, M00377+02, M00377+06	#N/A	#N/A	#N/A	#N/A	#N/A	#N/A
bin101	71.67	0.84	Bacteria	Bacteroidota	Bacteroidia	Bacteroidales	Prolixibacteraceae	Draconibacterium		#N/A	M00377+04, M00377+05	M00155+01	#N/A	#N/A	#N/A	#N/A	#N/A
bin102	97.62	2.17	Bacteria	Bacillota_A	Clostridia	Lachnospirales	Lachnospiraceae	Roseburia_C		M00596+02	M00377+01, M00377+03, M00377+04	#N/A	#N/A	#N/A	#N/A	#N/A	#N/A
bin103	86.97	0.69	Bacteria	Pseudomonadota	Gammaproteobacteria	Burkholderiales	SG8-39	2-12-FULL-64-23		M00596+01	M00377+03, M00377+04	#N/A	#N/A	#N/A	#N/A	#N/A	#N/A
bin104	51.48	0.23	Archaea	Methanobacteriota	Methanobacteria	Methanobacteriales	Methanobacteriaceae	Methanobacterium_B	Methanobacterium_B lacus	#N/A	#N/A	#N/A	M00567+07	M00357+04	M00356+02	M00563+03	#N/A
bin105	89.51	2.99	Archaea	Methanobacteriota	Methanobacteria	Methanobacteriales	Methanobacteriaceae	UBA349		#N/A	#N/A	#N/A	M00567+07	M00357+04	M00356+02	M00563+03	M00422+01
bin106	91.29	7.16	Bacteria	Planctomycetota	Planctomycetia	Pirellulales	Pirellulaceae	Anammoximicrobium		#N/A	M00377+04, M00377+05	M00155+01	#N/A	#N/A	#N/A	#N/A	#N/A
bin107	89.71	5.98	Bacteria	Bacteroidota	Bacteroidia	Bacteroidales	Prolixibacteraceae			#N/A	M00377+04, M00377+05	#N/A	#N/A	#N/A	#N/A	#N/A	#N/A
bin109	87.23	2.56	Bacteria	Pseudomonadota	Gammaproteobacteria	Burkholderiales	SG8-39	2-12-FULL-64-23		M00596+03	M00377+03, M00377+05	M00155+01	#N/A	#N/A	#N/A	#N/A	#N/A
bin11	18.86	0.63	#N/A	#N/A	#N/A	#N/A	#N/A	#N/A	#N/A	#N/A	M00377+05	#N/A	#N/A	#N/A	#N/A	#N/A	#N/A
bin110	55.8	8.74	Bacteria	Pseudomonadota	Gammaproteobacteria	Burkholderiales	Burkholderiaceae	Aquabacterium	Aquabacterium sp001770775	#N/A	M00377+04	#N/A	#N/A	#N/A	#N/A	#N/A	#N/A
bin111	79.32	0.19	Archaea	Methanobacteriota	Methanobacteria	Methanobacteriales	Methanobacteriaceae	UBA349		#N/A	#N/A	#N/A	M00567+07	M00357+04	M00356+02	M00563+03	M00422+01
bin112	70.78	10.84	#N/A	#N/A	#N/A	#N/A	#N/A	#N/A	#N/A	M00596+02	M00377+04	#N/A	#N/A	#N/A	#N/A	#N/A	#N/A
bin113	55.55	3.9	Bacteria	Bacteroidota	Bacteroidia	Bacteroidales	Prolixibacteraceae	UBA6024	UBA6024 sp021849365	#N/A	M00377+05	#N/A	#N/A	#N/A	#N/A	#N/A	#N/A
bin114	94.7	0.02	Bacteria	Bacteroidota	Bacteroidia	Bacteroidales	Prolixibacteraceae			#N/A	M00377+04, M00377+05	M00155+01	#N/A	#N/A	#N/A	#N/A	#N/A
bin116	55.85	9.27	Bacteria	Actinomycetota	Actinomycetes	Actinomycetales	Cellulomonadaceae	Actinotalea		#N/A	#N/A	M00155+01	#N/A	#N/A	#N/A	#N/A	#N/A
bin117	62.54	2.16	Bacteria	Planctomycetota	Planctomycetia	Pirellulales	Thermoguttaceae	CALFBP01		M00596+01	M00377+04	#N/A	#N/A	#N/A	#N/A	#N/A	#N/A
bin118	86.31	3.02	Bacteria	Pseudomonadota	Gammaproteobacteria	Burkholderiales	SG8-39	2-12-FULL-64-23		M00596+01	M00377+03, M00377+05	#N/A	#N/A	#N/A	#N/A	#N/A	#N/A
bin119	95.49	3.83	Bacteria	Bacteroidota	Bacteroidia	Bacteroidales	Prolixibacteraceae	UBA6024		#N/A	M00377+04	M00155+01	#N/A	#N/A	#N/A	#N/A	#N/A
bin12	99.75	4.19	Bacteria	Actinomycetota	Actinomycetes	Propionibacteriales	Propionibacteriaceae	Propionicimonas	Propionicimonas sp020161015	#N/A	M00377+04, M00377+05	M00155+01	#N/A	#N/A	#N/A	#N/A	#N/A
bin120	100	4.84	Bacteria	Bacillota_C	Negativicutes	Sporomusales	Sporomusaceae	Sporomusa		#N/A	M00377+01, M00377+02, M00377+03, M00377+05, M00377+06, M00377+07	#N/A	#N/A	#N/A	#N/A	#N/A	#N/A
bin121	74.27	1.98	Bacteria	Pseudomonadota	Gammaproteobacteria	Burkholderiales	SG8-39	2-12-FULL-64-23		M00596+01	M00377+03	#N/A	#N/A	#N/A	#N/A	#N/A	#N/A
bin122	92.06	6.63	Bacteria	Pseudomonadota	Gammaproteobacteria	Burkholderiales	SG8-39	2-12-FULL-64-23		M00596+01, M00596+02, M00596+03	M00377+03, M00377+05	#N/A	#N/A	#N/A	#N/A	#N/A	#N/A
bin123	29.28	1.32	#N/A	#N/A	#N/A	#N/A	#N/A	#N/A	#N/A	#N/A	M00377+05	#N/A	#N/A	#N/A	#N/A	#N/A	#N/A
bin125	36.81	3.62	#N/A	#N/A	#N/A	#N/A	#N/A	#N/A	#N/A	M00596+02	#N/A	#N/A	#N/A	#N/A	#N/A	#N/A	#N/A
bin126	100	1.52	Bacteria	Pseudomonadota	Gammaproteobacteria	Enterobacterales	Aeromonadaceae	Aeromonas	Aeromonas veronii	#N/A	M00377+04, M00377+05	#N/A	#N/A	#N/A	#N/A	#N/A	#N/A
bin127	56.85	3.75	Archaea	Halobacteriota	Methanosarcinia	Methanotrichales	Methanotrichaceae			#N/A	#N/A	#N/A	M00567+07	M00357+04	M00356+02	M00563+03	M00422+01
bin128	91.18	5.93	Bacteria	Actinomycetota	Actinomycetes	Actinomycetales	Cellulomonadaceae	Cellulomonas	Cellulomonas gelida	#N/A	M00377+04, M00377+05	M00155+01	#N/A	#N/A	#N/A	#N/A	#N/A
bin129	43.36	1.3	#N/A	#N/A	#N/A	#N/A	#N/A	#N/A	#N/A	#N/A	#N/A	M00155+01	#N/A	#N/A	#N/A	#N/A	#N/A
bin13	96.42	1.27	Bacteria	Bacteroidota	Bacteroidia	Bacteroidales	Prolixibacteraceae	UBA6024		#N/A	M00377+04, M00377+05	M00155+01	#N/A	#N/A	#N/A	#N/A	#N/A
bin130	99.56	3.69	Bacteria	Actinomycetota	Actinomycetes	Actinomycetales	Cellulomonadaceae	Flavimobilis	Flavimobilis hominis	#N/A	M00377+04	M00155+01	#N/A	#N/A	#N/A	#N/A	#N/A
bin131	93.84	7.45	Bacteria	Pseudomonadota	Gammaproteobacteria	Enterobacterales	Aeromonadaceae	Aeromonas	Aeromonas veronii_A	#N/A	M00377+04, M00377+05	#N/A	#N/A	#N/A	#N/A	#N/A	#N/A
bin132	54.87	3.76	Bacteria	Bacillota_A	Clostridia	Clostridiales	Clostridiaceae	Clostridium	Clostridium saccharoperbutylacetonicum	#N/A	M00377+01	#N/A	#N/A	#N/A	#N/A	#N/A	#N/A
bin134	99.99	0	Bacteria	Bacillota	Bacilli	Paenibacillales	Paenibacillaceae	Paenibacillus	Paenibacillus sp000758605	M00596+01	M00377+04	#N/A	#N/A	#N/A	#N/A	#N/A	#N/A
bin135	65.27	5.24	Bacteria	Bacillota_A	Clostridia	Eubacteriales	Eubacteriaceae	Acetobacterium	Acetobacterium dehalogenans	#N/A	M00377+01, M00377+05, M00377+06	#N/A	#N/A	#N/A	#N/A	#N/A	#N/A
bin136	88.04	0.17	Bacteria	Bacteroidota	Bacteroidia	Bacteroidales	Prolixibacteraceae			#N/A	M00377+04, M00377+05	M00155+01	#N/A	#N/A	#N/A	#N/A	#N/A
bin137	99.99	10.07	#N/A	#N/A	#N/A	#N/A	#N/A	#N/A	#N/A	M00596+02	M00377+01, M00377+03, M00377+05, M00377+06, M00377+07	#N/A	#N/A	#N/A	#N/A	#N/A	#N/A
bin139	52.43	3.85	Archaea	Halobacteriota	Methanosarcinia	Methanosarcinales	Methanosarcinaceae	Methanosarcina		#N/A	M00377+01, M00377+04	#N/A	M00567+07	M00357+04	M00356+02	M00563+03	#N/A
bin14	52.17	0.01	Archaea	Methanobacteriota	Methanobacteria	Methanobacteriales	Methanobacteriaceae	Methanobacterium_B	Methanobacterium_B lacus	#N/A	#N/A	#N/A	#N/A	#N/A	#N/A	#N/A	M00422+01
bin141	73.64	2.56	Bacteria	Planctomycetota	Planctomycetia	Pirellulales	Pirellulaceae	Anammoximicrobium		#N/A	M00377+04	M00155+01	#N/A	#N/A	#N/A	#N/A	#N/A
bin142	33.63	2.28	#N/A	#N/A	#N/A	#N/A	#N/A	#N/A	#N/A	#N/A	M00377+01, M00377+04	#N/A	#N/A	#N/A	#N/A	#N/A	#N/A
bin143	50.36	4.72	Bacteria	Bacillota	Bacilli	Lactobacillales	Aerococcaceae	Trichococcus	Trichococcus alkaliphilus	#N/A	M00377+05	#N/A	#N/A	#N/A	#N/A	#N/A	#N/A
bin144	49.86	6.01	#N/A	#N/A	#N/A	#N/A	#N/A	#N/A	#N/A	#N/A	M00377+04	#N/A	#N/A	#N/A	#N/A	#N/A	#N/A
bin145	53.27	0.15	Archaea	Halobacteriota	Methanosarcinia	Methanosarcinales	Methanosarcinaceae	Methanosarcina		#N/A	M00377+04	#N/A	#N/A	#N/A	#N/A	#N/A	#N/A
bin146	55.77	4.1	Bacteria	Bacillota_A	Clostridia	Peptostreptococcales	Filifactoraceae	Acetoanaerobium	Acetoanaerobium noterae	#N/A	M00377+01	#N/A	#N/A	#N/A	#N/A	#N/A	#N/A
bin147	87.14	2.96	Bacteria	Bacteroidota	Bacteroidia	Bacteroidales	Prolixibacteraceae	JAAFHB01		#N/A	M00377+05	#N/A	#N/A	#N/A	#N/A	#N/A	#N/A
bin148	56.13	7.72	Bacteria	Fusobacteriota	Fusobacteriia	Fusobacteriales	Fusobacteriaceae			#N/A	M00377+01, M00377+06	#N/A	#N/A	#N/A	#N/A	#N/A	#N/A
bin15	76.43	4.51	Bacteria	Actinomycetota	Actinomycetes	Actinomycetales	Cellulomonadaceae	Cellulomonas		#N/A	M00377+04, M00377+05	#N/A	#N/A	#N/A	#N/A	#N/A	#N/A
bin150	80.51	4.09	Bacteria	Pseudomonadota	Gammaproteobacteria	Burkholderiales	SG8-39	2-12-FULL-64-23		M00596+01, M00596+02, M00596+03	M00377+04	M00155+01	#N/A	#N/A	#N/A	#N/A	#N/A
bin151	38.95	5.85	#N/A	#N/A	#N/A	#N/A	#N/A	#N/A	#N/A	#N/A	M00377+04	#N/A	#N/A	#N/A	#N/A	#N/A	#N/A
bin152	93.85	5.55	Bacteria	Actinomycetota	Actinomycetes	Actinomycetales	Cellulomonadaceae	Cellulomonas		#N/A	M00377+04, M00377+05	M00155+01	#N/A	#N/A	#N/A	#N/A	#N/A
bin153	55.49	2.26	Bacteria	Bacillota_A	Clostridia	Lachnospirales	Lachnospiraceae	Lacrimispora	Lacrimispora sp015057775	#N/A	M00377+03	#N/A	#N/A	#N/A	#N/A	#N/A	#N/A
bin154	69.16	10.82	#N/A	#N/A	#N/A	#N/A	#N/A	#N/A	#N/A	#N/A	M00377+04	#N/A	#N/A	#N/A	#N/A	#N/A	#N/A
bin156	20.49	1.51	#N/A	#N/A	#N/A	#N/A	#N/A	#N/A	#N/A	#N/A	M00377+05	#N/A	#N/A	#N/A	#N/A	#N/A	#N/A
bin157	46.41	0.21	#N/A	#N/A	#N/A	#N/A	#N/A	#N/A	#N/A	#N/A	M00377+04	#N/A	#N/A	#N/A	#N/A	#N/A	#N/A
bin159	15.04	0.03	#N/A	#N/A	#N/A	#N/A	#N/A	#N/A	#N/A	#N/A	M00377+05	#N/A	#N/A	#N/A	#N/A	#N/A	#N/A
bin160	96.75	0.27	Bacteria	Actinomycetota	Actinomycetes	Propionibacteriales	Propionibacteriaceae	Arachnia		#N/A	M00377+04, M00377+05	M00155+01	#N/A	#N/A	#N/A	#N/A	#N/A
bin161	90.85	0.81	Bacteria	Bacteroidota	Bacteroidia	Bacteroidales	Tannerellaceae	Macellibacteroides	Macellibacteroides sp018054455	#N/A	M00377+05	#N/A	#N/A	#N/A	#N/A	#N/A	#N/A
bin162	70.78	2.43	Bacteria	Bacillota_I	Bacilli_A	Erysipelotrichales	Erysipelotrichaceae	Anaerorhabdus		#N/A	M00377+03, M00377+04	#N/A	#N/A	#N/A	#N/A	#N/A	#N/A
bin165	43.97	5.7	#N/A	#N/A	#N/A	#N/A	#N/A	#N/A	#N/A	#N/A	M00377+01, M00377+02, M00377+06	#N/A	#N/A	#N/A	#N/A	#N/A	#N/A
bin166	58.86	1.03	Archaea	Halobacteriota	Methanosarcinia	Methanotrichales	Methanotrichaceae			#N/A	M00377+01, M00377+04	#N/A	M00567+07	M00357+04	M00356+02	M00563+03	#N/A
bin167	67.36	10.32	#N/A	#N/A	#N/A	#N/A	#N/A	#N/A	#N/A	#N/A	M00377+04	#N/A	#N/A	#N/A	#N/A	#N/A	#N/A
bin168	34.97	2.93	#N/A	#N/A	#N/A	#N/A	#N/A	#N/A	#N/A	#N/A	M00377+04	#N/A	#N/A	#N/A	#N/A	#N/A	#N/A
bin169	60.63	0.74	Archaea	Halobacteriota	Methanosarcinia	Methanosarcinales	Methanosarcinaceae	Methanosarcina		#N/A	M00377+01	#N/A	#N/A	#N/A	#N/A	#N/A	#N/A
bin17	60.06	1.89	Bacteria	Pseudomonadota	Gammaproteobacteria	Enterobacterales	Aeromonadaceae	Aeromonas	Aeromonas veronii_A	#N/A	M00377+05	#N/A	#N/A	#N/A	#N/A	#N/A	#N/A
bin170	96.62	0.65	Archaea	Halobacteriota	Methanosarcinia	Methanosarcinales	Methanosarcinaceae	Methanosarcina		#N/A	M00377+01, M00377+04, M00377+05	#N/A	M00567+07	M00357+04	M00356+02	M00563+03	M00422+01, M00422+02
bin172	80.99	5.94	Bacteria	Pseudomonadota	Alphaproteobacteria	Rhizobiales	Rhizobiaceae	Allorhizobium	Allorhizobium sp002796995	#N/A	M00377+05	M00155+01	#N/A	#N/A	#N/A	#N/A	#N/A
bin173	20.41	2.16	#N/A	#N/A	#N/A	#N/A	#N/A	#N/A	#N/A	#N/A	M00377+05	#N/A	#N/A	#N/A	#N/A	#N/A	#N/A
bin174	96.61	0.41	Bacteria	Bacteroidota	Bacteroidia	Bacteroidales	Tannerellaceae	Macellibacteroides	Macellibacteroides fermentans	#N/A	M00377+04, M00377+05	#N/A	#N/A	#N/A	#N/A	#N/A	#N/A
bin177	56.31	1.8	Bacteria	Pseudomonadota	Gammaproteobacteria	Enterobacterales	Aeromonadaceae	Aeromonas	Aeromonas veronii	#N/A	M00377+05	#N/A	#N/A	#N/A	#N/A	#N/A	#N/A
bin179	99.04	1.9	Bacteria	Bacillota	Bacilli	Exiguobacterales	Exiguobacteraceae	Exiguobacterium	Exiguobacterium chiriqhucha	#N/A	M00377+03, M00377+04	#N/A	#N/A	#N/A	#N/A	#N/A	#N/A
bin18	99.98	7.37	Bacteria	Bacillota	Bacilli	Exiguobacterales	Exiguobacteraceae	Exiguobacterium	Exiguobacterium chiriqhucha	#N/A	M00377+03, M00377+04	#N/A	#N/A	#N/A	#N/A	#N/A	#N/A
bin180	79.3	9.67	Bacteria	Bacillota_A	Clostridia	Eubacteriales	Eubacteriaceae	Acetobacterium	Acetobacterium dehalogenans	#N/A	M00377+01, M00377+03, M00377+05, M00377+06	#N/A	#N/A	#N/A	#N/A	#N/A	#N/A
bin181	41.38	0.52	#N/A	#N/A	#N/A	#N/A	#N/A	#N/A	#N/A	#N/A	M00377+05	#N/A	#N/A	#N/A	#N/A	#N/A	#N/A
bin182	75.45	8.82	Bacteria	Planctomycetota	Planctomycetia	Pirellulales	Pirellulaceae	Anammoximicrobium		#N/A	M00377+04, M00377+05	#N/A	#N/A	#N/A	#N/A	#N/A	#N/A
bin183	76.82	1.41	Bacteria	Pseudomonadota	Gammaproteobacteria	Enterobacterales	Enterobacteriaceae	Enterobacter	Enterobacter ludwigii	#N/A	M00377+05	#N/A	#N/A	#N/A	#N/A	#N/A	#N/A
bin184	73	2.38	Bacteria	Actinomycetota	Actinomycetes	Actinomycetales	Cellulomonadaceae	Flavimobilis	Flavimobilis hominis	#N/A	M00377+04	M00155+01	#N/A	#N/A	#N/A	#N/A	#N/A
bin188	61.19	1.85	Bacteria	Pseudomonadota	Gammaproteobacteria	Burkholderiales	Rhodocyclaceae	Niveibacterium		#N/A	M00377+05	#N/A	#N/A	#N/A	#N/A	#N/A	#N/A
bin189	59.43	0.47	Bacteria	Pseudomonadota	Alphaproteobacteria	Rhizobiales	Rhizobiaceae	Allorhizobium	Allorhizobium sp002796995	#N/A	M00377+05	M00155+01	#N/A	#N/A	#N/A	#N/A	#N/A
bin19	43.05	1.16	#N/A	#N/A	#N/A	#N/A	#N/A	#N/A	#N/A	#N/A	M00377+04, M00377+05	#N/A	#N/A	#N/A	#N/A	#N/A	#N/A
bin190	42.16	3.78	#N/A	#N/A	#N/A	#N/A	#N/A	#N/A	#N/A	M00596+02	M00377+04	#N/A	#N/A	#N/A	#N/A	#N/A	#N/A
bin191	100	0.29	Bacteria	Bacteroidota	Bacteroidia	Bacteroidales	Tannerellaceae	Macellibacteroides	Macellibacteroides sp018054455	#N/A	M00377+04, M00377+05	#N/A	#N/A	#N/A	#N/A	#N/A	#N/A
bin2	83.66	3.75	Bacteria	Bacillota	Bacilli	Exiguobacterales	Exiguobacteraceae	Exiguobacterium	Exiguobacterium chiriqhucha	#N/A	M00377+03, M00377+04	#N/A	#N/A	#N/A	#N/A	#N/A	#N/A
bin20	21.2	0.37	#N/A	#N/A	#N/A	#N/A	#N/A	#N/A	#N/A	#N/A	M00377+04	#N/A	#N/A	#N/A	#N/A	#N/A	#N/A
bin21	37.77	0.47	#N/A	#N/A	#N/A	#N/A	#N/A	#N/A	#N/A	#N/A	M00377+04	#N/A	#N/A	#N/A	#N/A	#N/A	#N/A
bin24	84.35	4.23	Bacteria	Bacillota_A	Clostridia	Lachnospirales	Lachnospiraceae	Anaerocolumna	Anaerocolumna chitinilytica	#N/A	M00377+04	#N/A	#N/A	#N/A	#N/A	#N/A	#N/A
bin25	87.85	0.18	Bacteria	Actinomycetota	Actinomycetes	Propionibacteriales	Propionibacteriaceae	Arachnia		#N/A	M00377+04, M00377+05	M00155+01	#N/A	#N/A	#N/A	#N/A	#N/A
bin26	96.52	2.03	Bacteria	Bacteroidota	Bacteroidia	Bacteroidales	Prolixibacteraceae	JAAFHB01		#N/A	M00377+04, M00377+05	#N/A	#N/A	#N/A	#N/A	#N/A	#N/A
bin29	99.01	0.04	Bacteria	Bacillota	Bacilli	Paenibacillales	Paenibacillaceae	Paenibacillus	Paenibacillus sp000758605	M00596+01	M00377+04	#N/A	#N/A	#N/A	#N/A	#N/A	#N/A
bin32	67.13	3.45	Bacteria	Pseudomonadota	Gammaproteobacteria	Enterobacterales	Aeromonadaceae	JAGOXX01		#N/A	M00377+04, M00377+05	#N/A	#N/A	#N/A	#N/A	#N/A	#N/A
bin33	57.43	0.98	Bacteria	Bacillota_C	Negativicutes	Sporomusales	Sporomusaceae			#N/A	M00377+01, M00377+06	#N/A	#N/A	#N/A	#N/A	#N/A	#N/A
bin34	100	1.66	Bacteria	Bacillota_A	Clostridia	Clostridiales	Clostridiaceae	Clostridium	Clostridium chromiireducens	M00596+02	M00377+01, M00377+02, M00377+03	#N/A	#N/A	#N/A	#N/A	#N/A	#N/A
bin36	79.37	0.69	Bacteria	Bacillota_A	Clostridia	Peptostreptococcales	Filifactoraceae	Acetoanaerobium	Acetoanaerobium noterae	#N/A	M00377+01, M00377+03	#N/A	#N/A	#N/A	#N/A	#N/A	#N/A
bin37	84.65	3.61	Bacteria	Pseudomonadota	Gammaproteobacteria	Burkholderiales	SG8-39	2-12-FULL-64-23		M00596+01, M00596+03	M00377+04, M00377+05	#N/A	#N/A	#N/A	#N/A	#N/A	#N/A
bin38	63.93	1.34	Bacteria	Bacillota_A	Clostridia	Peptostreptococcales	Filifactoraceae	Acetoanaerobium	Acetoanaerobium noterae	#N/A	M00377+01, M00377+07	#N/A	#N/A	#N/A	#N/A	#N/A	#N/A
bin39	72.45	0.76	Bacteria	Bacillota_A	Clostridia	Eubacteriales	Alkalibacteraceae	Alkalibaculum_A		#N/A	M00377+01, M00377+06	#N/A	#N/A	#N/A	#N/A	#N/A	#N/A
bin4	65.33	2.06	Bacteria	Planctomycetota	Planctomycetia	Pirellulales	Thermoguttaceae	CALFBP01		#N/A	M00377+01	#N/A	#N/A	#N/A	#N/A	#N/A	#N/A
bin40	82.31	2.98	Bacteria	Bacillota_A	Clostridia	Eubacteriales	Alkalibacteraceae	Alkalibaculum_A		#N/A	M00377+01, M00377+03, M00377+05, M00377+06, M00377+07	#N/A	#N/A	#N/A	#N/A	#N/A	#N/A
bin44	84.82	3.07	Bacteria	Actinomycetota	Actinomycetes	Actinomycetales	Cellulomonadaceae	Flavimobilis	Flavimobilis hominis	#N/A	M00377+04	M00155+01	#N/A	#N/A	#N/A	#N/A	#N/A
bin45	67.44	5.67	Bacteria	Pseudomonadota	Alphaproteobacteria	Rhizobiales	Rhizobiaceae	Allorhizobium	Allorhizobium sp002796995	#N/A	M00377+05	#N/A	#N/A	#N/A	#N/A	#N/A	#N/A
bin46	35.79	1.58	#N/A	#N/A	#N/A	#N/A	#N/A	#N/A	#N/A	#N/A	M00377+04, M00377+05	#N/A	#N/A	#N/A	#N/A	#N/A	#N/A
bin49	88.13	0.12	Bacteria	Actinomycetota	Actinomycetes	Actinomycetales	Cellulomonadaceae	Actinotalea	Actinotalea subterranea	#N/A	M00377+04, M00377+05	M00155+01	#N/A	#N/A	#N/A	#N/A	#N/A
bin5	96.57	8.14	Bacteria	Pseudomonadota	Gammaproteobacteria	Burkholderiales	SG8-39	2-12-FULL-64-23		M00596+01, M00596+02, M00596+03	M00377+04, M00377+05	M00155+01	#N/A	#N/A	#N/A	#N/A	#N/A
bin50	31.71	4.3	#N/A	#N/A	#N/A	#N/A	#N/A	#N/A	#N/A	#N/A	M00377+04	#N/A	#N/A	#N/A	#N/A	#N/A	#N/A
bin52	69.85	6.66	Bacteria	Actinomycetota	Actinomycetes	Actinomycetales	Cellulomonadaceae	Actinotalea		#N/A	M00377+04, M00377+05	#N/A	#N/A	#N/A	#N/A	#N/A	#N/A
bin53	45.58	0.3	#N/A	#N/A	#N/A	#N/A	#N/A	#N/A	#N/A	#N/A	M00377+04	#N/A	#N/A	#N/A	#N/A	#N/A	#N/A
bin54	87.2	1.36	Archaea	Methanobacteriota	Methanobacteria	Methanobacteriales	Methanobacteriaceae	UBA349		#N/A	#N/A	#N/A	M00567+07	M00357+04	M00356+02	M00563+03	M00422+01
bin56	26.16	0.21	#N/A	#N/A	#N/A	#N/A	#N/A	#N/A	#N/A	#N/A	M00377+04	#N/A	#N/A	#N/A	#N/A	#N/A	#N/A
bin57	64.89	2.35	Archaea	Halobacteriota	Methanosarcinia	Methanotrichales	Methanotrichaceae			#N/A	M00377+01, M00377+04	#N/A	M00567+07	M00357+04	M00356+02	M00563+03	M00422+01
bin59	95.77	1.54	Bacteria	Bacillota_A	Clostridia	Peptostreptococcales	Filifactoraceae	Acetoanaerobium	Acetoanaerobium noterae	#N/A	M00377+01, M00377+06	#N/A	#N/A	#N/A	#N/A	#N/A	#N/A
bin60	95.38	5.25	Bacteria	Pseudomonadota	Gammaproteobacteria	Burkholderiales	Burkholderiaceae	Rhizobacter		#N/A	M00377+04	M00155+01	#N/A	#N/A	#N/A	#N/A	#N/A
bin62	57.79	1.63	Bacteria	Pseudomonadota	Gammaproteobacteria	Burkholderiales	Burkholderiaceae	Rhizobacter		#N/A	M00377+04, M00377+05	#N/A	#N/A	#N/A	#N/A	#N/A	#N/A
bin63	100	6.34	Bacteria	Bacillota_A	Clostridia	Clostridiales	Clostridiaceae	Clostridium_AM		M00596+02	M00377+01, M00377+02, M00377+06, M00377+07	#N/A	#N/A	#N/A	#N/A	#N/A	#N/A
bin64	91.71	0.79	Bacteria	Bacteroidota	Bacteroidia	Bacteroidales	Prolixibacteraceae	JAAFHB01		#N/A	M00377+04, M00377+05	#N/A	#N/A	#N/A	#N/A	#N/A	#N/A
bin66	95.9	2.92	Bacteria	Actinomycetota	Actinomycetes	Actinomycetales	Cellulomonadaceae	Cellulomonas	Cellulomonas gelida	#N/A	M00377+04, M00377+05	M00155+01	#N/A	#N/A	#N/A	#N/A	#N/A
bin67	92.45	2	Bacteria	Bacteroidota	Bacteroidia	Bacteroidales	Tannerellaceae	Macellibacteroides	Macellibacteroides fermentans	#N/A	M00377+05	#N/A	#N/A	#N/A	#N/A	#N/A	#N/A
bin68	100	1.52	Bacteria	Pseudomonadota	Gammaproteobacteria	Enterobacterales	Enterobacteriaceae	Buttiauxella	Buttiauxella ferragutiae	#N/A	M00377+04, M00377+05	#N/A	#N/A	#N/A	#N/A	#N/A	#N/A
bin69	63.3	0.2	Archaea	Methanobacteriota	Methanobacteria	Methanobacteriales	Methanobacteriaceae	Methanobacterium_B	Methanobacterium_B lacus	#N/A	#N/A	#N/A	M00567+07	M00357+04	M00356+02	M00563+03	M00422+01
bin7	89.39	4.9	Bacteria	Pseudomonadota	Gammaproteobacteria	Burkholderiales	SG8-39	2-12-FULL-64-23		M00596+01, M00596+02	M00377+03, M00377+05	M00155+01	#N/A	#N/A	#N/A	#N/A	#N/A
bin70	90.19	1.61	Bacteria	Bacteroidota	Bacteroidia	Bacteroidales	Tannerellaceae	Macellibacteroides	Macellibacteroides sp018054455	#N/A	M00377+04, M00377+05	#N/A	#N/A	#N/A	#N/A	#N/A	#N/A
bin72	86.5	4.5	Bacteria	Bacteroidota	Bacteroidia	Bacteroidales	UBA932	Bact-08		#N/A	M00377+03, M00377+04	#N/A	#N/A	#N/A	#N/A	#N/A	#N/A
bin74	62.65	1.77	Archaea	Halobacteriota	Methanosarcinia	Methanosarcinales	Methanosarcinaceae	Methanosarcina		#N/A	M00377+04	#N/A	#N/A	#N/A	#N/A	#N/A	M00422+01
bin76	75.66	4.5	Bacteria	Actinomycetota	Actinomycetes	Actinomycetales	Cellulomonadaceae	Cellulomonas	Cellulomonas gilvus	#N/A	M00377+05	M00155+01	#N/A	#N/A	#N/A	#N/A	#N/A
bin78	37.86	2.54	#N/A	#N/A	#N/A	#N/A	#N/A	#N/A	#N/A	#N/A	M00377+05	#N/A	#N/A	#N/A	#N/A	#N/A	#N/A
bin80	81.73	5.47	Bacteria	Bacteroidota	Bacteroidia	Bacteroidales	Prolixibacteraceae	Draconibacterium		#N/A	M00377+05	#N/A	#N/A	#N/A	#N/A	#N/A	#N/A
bin81	44.65	3.24	#N/A	#N/A	#N/A	#N/A	#N/A	#N/A	#N/A	M00596+01	#N/A	#N/A	#N/A	#N/A	#N/A	#N/A	#N/A
bin82	95.3	3.15	Bacteria	Actinomycetota	Actinomycetes	Actinomycetales	Cellulomonadaceae	Cellulomonas	Cellulomonas gelida	#N/A	M00377+04, M00377+05	M00155+01	#N/A	#N/A	#N/A	#N/A	#N/A
bin84	99.03	0.6	Bacteria	Actinomycetota	Actinomycetes	Propionibacteriales	Propionibacteriaceae	Arachnia		#N/A	M00377+04, M00377+05	M00155+01	#N/A	#N/A	#N/A	#N/A	#N/A
bin85	99.99	0	Bacteria	Bacillota	Bacilli	Paenibacillales	Paenibacillaceae	Paenibacillus	Paenibacillus sp000758605	M00596+01	M00377+04	#N/A	#N/A	#N/A	#N/A	#N/A	#N/A
bin86	59.9	5.73	Bacteria	Pseudomonadota	Gammaproteobacteria	Enterobacterales	Aeromonadaceae	JAGOXX01	JAGOXX01 sp945957385	#N/A	M00377+04	#N/A	#N/A	#N/A	#N/A	#N/A	#N/A
bin87	92.53	1.63	Bacteria	Bacteroidota	Bacteroidia	Bacteroidales	Prolixibacteraceae	Draconibacterium		#N/A	M00377+04, M00377+05	M00155+01	#N/A	#N/A	#N/A	#N/A	#N/A
bin88	90	2.92	Bacteria	Pseudomonadota	Gammaproteobacteria	Burkholderiales	SG8-39	2-12-FULL-64-23		M00596+01	#N/A	#N/A	#N/A	#N/A	#N/A	#N/A	#N/A
bin89	99.94	5.33	Bacteria	Bacillota_A	Clostridia	Clostridiales	Clostridiaceae	Clostridium_S		#N/A	M00377+01, M00377+03	#N/A	#N/A	#N/A	#N/A	#N/A	#N/A
bin90	63.53	1.48	Bacteria	Bacillota_A	Clostridia	Peptostreptococcales	Filifactoraceae	Acetoanaerobium	Acetoanaerobium noterae	#N/A	M00377+01	#N/A	#N/A	#N/A	#N/A	#N/A	#N/A
bin91	94.73	3.68	Bacteria	Bacillota_A	Clostridia	Peptostreptococcales	Filifactoraceae	Acetoanaerobium	Acetoanaerobium noterae	#N/A	M00377+01, M00377+03, M00377+06	#N/A	#N/A	#N/A	#N/A	#N/A	#N/A
bin92	66.13	6.26	Bacteria	Pseudomonadota	Gammaproteobacteria	Burkholderiales	SG8-39	2-12-FULL-64-23		M00596+02	#N/A	M00155+01	#N/A	#N/A	#N/A	#N/A	#N/A
bin93	89.58	1.67	Bacteria	Pseudomonadota	Gammaproteobacteria	Burkholderiales	SG8-39	2-12-FULL-64-23		M00596+01, M00596+02, M00596+03	M00377+04, M00377+05	M00155+01	#N/A	#N/A	#N/A	#N/A	#N/A
bin94	62.05	3.29	Bacteria	Bacillota_A	Clostridia	Eubacteriales	Eubacteriaceae	Acetobacterium	Acetobacterium dehalogenans	#N/A	M00377+01, M00377+06	#N/A	#N/A	#N/A	#N/A	#N/A	#N/A
bin95	71.87	2.4	Archaea	Halobacteriota	Methanosarcinia	Methanotrichales	Methanotrichaceae			#N/A	M00377+04	#N/A	#N/A	#N/A	#N/A	#N/A	#N/A
bin96	99.75	1	Bacteria	Pseudomonadota	Gammaproteobacteria	Enterobacterales	Enterobacteriaceae	Citrobacter	Citrobacter meridianamericanus	#N/A	M00377+04, M00377+05	#N/A	#N/A	#N/A	#N/A	#N/A	#N/A
bin97	55.56	5.01	Bacteria	Pseudomonadota	Gammaproteobacteria	Burkholderiales	Burkholderiaceae	Ramlibacter		#N/A	M00377+04	#N/A	#N/A	#N/A	#N/A	#N/A	#N/A
bin98	70.06	11.8	#N/A	#N/A	#N/A	#N/A	#N/A	#N/A	#N/A	#N/A	M00377+03, M00377+05	#N/A	#N/A	#N/A	#N/A	#N/A	#N/A
bin99	99.99	1.74	Bacteria	Bacillota_A	Clostridia	Clostridiales	Clostridiaceae	Clostridium	Clostridium saccharoperbutylacetonicum	M00596+02	M00377+01, M00377+03	#N/A	#N/A	#N/A	#N/A	#N/A	#N/A
